# Neutrophils prime unique transcriptional responses in intestinal organoids during infection with nontyphoidal *Salmonella enterica* serovars

**DOI:** 10.1101/2022.08.09.503428

**Authors:** Anna-Lisa E. Lawrence, Ryan P. Berger, David R. Hill, Sha Huang, Veda K. Yadagiri, Brooke Bons, Courtney Fields, Jason S. Knight, Christiane E. Wobus, Jason R. Spence, Vincent B. Young, Basel H. Abuaita, Mary X. O’Riordan

## Abstract

Nontyphoidal strains of *Salmonella enterica* are a major cause of foodborne illnesses and infection with these bacteria result in inflammatory gastroenteritis. Neutrophils are a dominant immune cell type found at the site of infection in *Salmonella-*infected individuals, but how they regulate infection outcome is not well understood. Here we used a co-culture model of primary human neutrophils and human intestinal organoids to probe the role of neutrophils during infection with two of the most prevalent *Salmonella* serovars: *Salmonella enterica* serovar Enteritidis and Typhimurium. Using a transcriptomics approach, we identified a dominant role for neutrophils in mounting differential immune responses including production of pro-inflammatory cytokines, chemokines, and antimicrobial peptides. We also identified specific gene sets that are induced by neutrophils in response to Enteritidis or Typhimurium infection. By comparing host responses to these serovars, we uncovered differential regulation of host metabolic pathways particularly induction of cholesterol biosynthetic pathways during Typhimurium infection and suppression of RNA metabolism during Enteritidis infection. Together these findings provide insight into the role of human neutrophils in modulating different host responses to pathogens that cause similar disease in humans.

**Importance:** Nontyphoidal serovars of *Salmonella enterica* are known to induce robust neutrophil recruitment in the gut during early stages of infection, but the specific role of neutrophils in regulating infection outcome of different serovars is poorly understood. Due to differences in human infection progression compared to small animal models, characterizing the role of neutrophils during infection has been challenging. Here we used a co-culture model of human intestinal organoids with human primary neutrophils to study the role of neutrophils during infection of human intestinal epithelium. Using a transcriptomics approach, we define neutrophil-dependent reprogramming of the host response to *Salmonella*, establishing a clear role in amplifying pro-inflammatory gene expression. Additionally, the host response driven by neutrophils differed between two similar nontyphoidal *Salmonella* serovars. These findings highlight the importance of building more physiological infection models to replicate human infection conditions to study host responses specific to individual pathogens.
