## Supplemental Table 3 for "Neutrophils prime unique transcriptional responses in intestinal organoids during infection with nontyphoidal *Salmonella enterica* serovars"

### Sheet: SE unique pathways
term_name	term_id	adjusted_p_value	negative_log10_of_adjusted_p_value	gene.ratio	intersections	parent.pathway	injection	HIO
Metabolism of RNA	REAC:R-HSA-8953854	2.49e-06	5.60326	0.113464	PRPF19,NSUN2,HNRNPD,ELAC2,NOL6,EIF4G1,EBNA1BP2,PSME3,BOP1,ADAT1,SRSF2,A1CF,DHX37,WDR46,RNMT,NUP93,PSMD2,SF3A3,METTL3,PPIL1,NOP56,POLR2G,PUS7,EFTUD2,SLU7,UTP20,NOC4L,RBM17,SNRNP40,SENP3,DKC1,SF1,PDCD11,PSMD6,CHERP,PSMC3,PSME4,NCL,FTSJ3,NOP14,NOP2,DDX39A,TBL3,LAS1L,PELP1,PRPF31,CSTF3,RRP9,WDR77,PPIH,NCBP1,URM1,ERCC3,METTL1,NUP205,GTPBP3,PSMB8,UTP15,TSEN54,PRPF3,UTP14A,XRN1,RNPS1,GEMIN8,UPF1,GEMIN5,…	Metabolism of RNA	SE	PMN-HIO
Metabolism of RNA	REAC:R-HSA-8953854	2.49e-06	5.60326	0.113464	PRPF19,NSUN2,HNRNPD,ELAC2,NOL6,EIF4G1,EBNA1BP2,PSME3,BOP1,ADAT1,SRSF2,A1CF,DHX37,WDR46,RNMT,NUP93,PSMD2,SF3A3,METTL3,PPIL1,NOP56,POLR2G,PUS7,EFTUD2,SLU7,UTP20,NOC4L,RBM17,SNRNP40,SENP3,DKC1,SF1,PDCD11,PSMD6,CHERP,PSMC3,PSME4,NCL,FTSJ3,NOP14,NOP2,DDX39A,TBL3,LAS1L,PELP1,PRPF31,CSTF3,RRP9,WDR77,PPIH,NCBP1,URM1,ERCC3,METTL1,NUP205,GTPBP3,PSMB8,UTP15,TSEN54,PRPF3,UTP14A,XRN1,RNPS1,GEMIN8,UPF1,GEMIN5,…	Metabolism of RNA	SE	PMN-HIO
rRNA modification in the nucleus and cytosol	REAC:R-HSA-6790901	0.000369533	3.43235	0.254237	NOL6,DHX37,WDR46,NOP56,UTP20,NOC4L,DKC1,PDCD11,NOP14,NOP2,TBL3,RRP9,UTP15,UTP14A,GAR1	Metabolism of RNA	SE	PMN-HIO
