## Supplemental Table 4 for "Neutrophils prime unique transcriptional responses in intestinal organoids during infection with nontyphoidal *Salmonella enterica* serovars"

### Sheet: STM unique pathways
term_name	term_id	adjusted_p_value	negative_log10_of_adjusted_p_value	gene.ratio	intersections	parent.pathway	injection	HIO
MASTL Facilitates Mitotic Progression	REAC:R-HSA-2465910	0.0300617	1.52199	0.5	PPP2CB,ENSA,PPP2CA,PPP2R1B,ARPP19	Cell Cycle	STM	PMN-HIO
Autodegradation of the E3 ubiquitin ligase COP1	REAC:R-HSA-349425	0.00707592	2.15022	0.307692	PSMD12,PSMC4,PSMD7,PSMB10,PSMB1,PSMD14,PSMC6,SHFM1,PSMA2,UBB,PSME2,ATM,PSMC2,PSMA3,TP53,PSMD11	Cell Cycle	STM	PMN-HIO
Ubiquitin-dependent degradation of Cyclin D	REAC:R-HSA-75815	0.00707592	2.15022	0.307692	PSMD12,CCND1,PSMC4,PSMD7,PSMB10,PSMB1,PSMD14,PSMC6,SHFM1,PSMA2,UBB,PSME2,GSK3B,PSMC2,PSMA3,PSMD11	Cell Cycle	STM	PMN-HIO
SCF(Skp2)-mediated degradation of p27/p21	REAC:R-HSA-187577	0.00774577	2.11094	0.283333	PSMD12,CCND1,PSMC4,PSMD7,PSMB10,PSMB1,PSMD14,PSMC6,SHFM1,PSMA2,UBB,PSME2,PSMC2,CKS1B,SKP2,PSMA3,PSMD11	Cell Cycle	STM	PMN-HIO
Autodegradation of Cdh1 by Cdh1:APC/C	REAC:R-HSA-174084	0.00727463	2.13819	0.28125	PSMD12,PSMC4,UBE2E1,PSMD7,PSMB10,PSMB1,PSMD14,PSMC6,SHFM1,FZR1,ANAPC10,PSMA2,UBB,PSME2,PSMC2,PSMA3,PSMD11,ANAPC4	Cell Cycle	STM	PMN-HIO
Stabilization of p53	REAC:R-HSA-69541	0.00978216	2.00957	0.280702	PSMD12,PSMC4,PSMD7,PSMB10,PSMB1,PSMD14,PSMC6,SHFM1,PSMA2,UBB,PSME2,ATM,PSMC2,PSMA3,TP53,PSMD11	Cell Cycle	STM	PMN-HIO
FBXL7 down-regulates AURKA during mitotic entry and in early mitosis	REAC:R-HSA-8854050	0.0123712	1.90759	0.272727	PSMD12,PSMC4,FBXL7,PSMD7,PSMB10,PSMB1,PSMD14,PSMC6,SHFM1,PSMA2,UBB,PSME2,PSMC2,PSMA3,PSMD11	Cell Cycle	STM	PMN-HIO
SCF-beta-TrCP mediated degradation of Emi1	REAC:R-HSA-174113	0.0123712	1.90759	0.272727	PSMD12,PSMC4,PSMD7,PSMB10,PSMB1,PSMD14,PSMC6,SHFM1,FZR1,PSMA2,UBB,PSME2,PSMC2,PSMA3,PSMD11	Cell Cycle	STM	PMN-HIO
p53-Independent DNA Damage Response	REAC:R-HSA-69610	0.0172338	1.76362	0.269231	PSMD12,PSMC4,PSMD7,PSMB10,PSMB1,PSMD14,PSMC6,SHFM1,PSMA2,UBB,PSME2,PSMC2,PSMA3,PSMD11	Cell Cycle	STM	PMN-HIO
p53-Independent G1/S DNA damage checkpoint	REAC:R-HSA-69613	0.0172338	1.76362	0.269231	PSMD12,PSMC4,PSMD7,PSMB10,PSMB1,PSMD14,PSMC6,SHFM1,PSMA2,UBB,PSME2,PSMC2,PSMA3,PSMD11	Cell Cycle	STM	PMN-HIO
Ubiquitin Mediated Degradation of Phosphorylated Cdc25A	REAC:R-HSA-69601	0.0172338	1.76362	0.269231	PSMD12,PSMC4,PSMD7,PSMB10,PSMB1,PSMD14,PSMC6,SHFM1,PSMA2,UBB,PSME2,PSMC2,PSMA3,PSMD11	Cell Cycle	STM	PMN-HIO
Cyclin A:Cdk2-associated events at S phase entry	REAC:R-HSA-69656	0.00662738	2.17866	0.261905	PSMD12,CCND1,PSMC4,PSMD7,PSMB10,RBL2,WEE1,PSMB1,PSMD14,PSMC6,SHFM1,FZR1,MAX,PSMA2,UBB,PSME2,MNAT1,PSMC2,CKS1B,SKP2,PSMA3,PSMD11	Cell Cycle	STM	PMN-HIO
Cyclin D associated events in G1	REAC:R-HSA-69231	0.0331777	1.47915	0.26087	CCND1,PPP2CB,PPP2CA,RBL2,PPP2R1B,PPP2R3B,UBB,CDKN2C,MNAT1,CKS1B,CCND2,SKP2	Cell Cycle	STM	PMN-HIO
G1 Phase	REAC:R-HSA-69236	0.0331777	1.47915	0.26087	CCND1,PPP2CB,PPP2CA,RBL2,PPP2R1B,PPP2R3B,UBB,CDKN2C,MNAT1,CKS1B,CCND2,SKP2	Cell Cycle	STM	PMN-HIO
APC/C:Cdh1 mediated degradation of Cdc20 and other APC/C:Cdh1 targeted proteins in late mitosis/early G1	REAC:R-HSA-174178	0.00978216	2.00957	0.256757	PSMD12,PSMC4,UBE2E1,PSMD7,PSMB10,PSMB1,PSMD14,PSMC6,SHFM1,FZR1,ANAPC10,PSMA2,UBB,PSME2,PSMC2,SKP2,PSMA3,PSMD11,ANAPC4	Cell Cycle	STM	PMN-HIO
Cyclin E associated events during G1/S transition	REAC:R-HSA-69202	0.00767679	2.11482	0.256098	PSMD12,CCND1,PSMC4,PSMD7,PSMB10,RBL2,WEE1,PSMB1,PSMD14,PSMC6,SHFM1,MAX,PSMA2,UBB,PSME2,MNAT1,PSMC2,CKS1B,SKP2,PSMA3,PSMD11	Cell Cycle	STM	PMN-HIO
APC/C:Cdc20 mediated degradation of Securin	REAC:R-HSA-174154	0.0140671	1.85179	0.25	PSMD12,PSMC4,UBE2E1,PSMD7,PSMB10,PSMB1,PSMD14,PSMC6,SHFM1,ANAPC10,PSMA2,UBB,PSME2,PSMC2,PSMA3,PSMD11,ANAPC4	Cell Cycle	STM	PMN-HIO
CDK-mediated phosphorylation and removal of Cdc6	REAC:R-HSA-69017	0.0124422	1.9051	0.246575	PSMD12,PSMC4,UBE2E1,PSMD7,PSMB10,PSMB1,PSMD14,PSMC6,SHFM1,FZR1,ANAPC10,PSMA2,UBB,PSME2,PSMC2,PSMA3,PSMD11,ANAPC4	Cell Cycle	STM	PMN-HIO
p53-Dependent G1 DNA Damage Response	REAC:R-HSA-69563	0.0209444	1.67893	0.242424	PSMD12,PSMC4,PSMD7,PSMB10,PSMB1,PSMD14,PSMC6,SHFM1,PSMA2,UBB,PSME2,ATM,PSMC2,PSMA3,TP53,PSMD11	Cell Cycle	STM	PMN-HIO
p53-Dependent G1/S DNA damage checkpoint	REAC:R-HSA-69580	0.0209444	1.67893	0.242424	PSMD12,PSMC4,PSMD7,PSMB10,PSMB1,PSMD14,PSMC6,SHFM1,PSMA2,UBB,PSME2,ATM,PSMC2,PSMA3,TP53,PSMD11	Cell Cycle	STM	PMN-HIO
The role of GTSE1 in G2/M progression after G2 checkpoint	REAC:R-HSA-8852276	0.0124422	1.9051	0.240506	PSMD12,TUBB2A,PSMC4,PSMD7,PSMB10,PSMB1,PSMD14,PSMC6,SHFM1,TUBA1C,PSMA2,UBB,PSME2,MAPRE1,PSMC2,TUBB3,PSMA3,TP53,PSMD11	Cell Cycle	STM	PMN-HIO
G1/S DNA Damage Checkpoints	REAC:R-HSA-69615	0.0261027	1.58331	0.235294	PSMD12,PSMC4,PSMD7,PSMB10,PSMB1,PSMD14,PSMC6,SHFM1,PSMA2,UBB,PSME2,ATM,PSMC2,PSMA3,TP53,PSMD11	Cell Cycle	STM	PMN-HIO
Cdc20:Phospho-APC/C mediated degradation of Cyclin A	REAC:R-HSA-174184	0.0233329	1.63203	0.232877	PSMD12,PSMC4,UBE2E1,PSMD7,PSMB10,PSMB1,PSMD14,PSMC6,SHFM1,ANAPC10,PSMA2,UBB,PSME2,PSMC2,PSMA3,PSMD11,ANAPC4	Cell Cycle	STM	PMN-HIO
APC:Cdc20 mediated degradation of cell cycle proteins prior to satisfation of the cell cycle checkpoint	REAC:R-HSA-179419	0.0255281	1.59298	0.22973	PSMD12,PSMC4,UBE2E1,PSMD7,PSMB10,PSMB1,PSMD14,PSMC6,SHFM1,ANAPC10,PSMA2,UBB,PSME2,PSMC2,PSMA3,PSMD11,ANAPC4	Cell Cycle	STM	PMN-HIO
APC/C:Cdc20 mediated degradation of mitotic proteins	REAC:R-HSA-176409	0.0300617	1.52199	0.223684	PSMD12,PSMC4,UBE2E1,PSMD7,PSMB10,PSMB1,PSMD14,PSMC6,SHFM1,ANAPC10,PSMA2,UBB,PSME2,PSMC2,PSMA3,PSMD11,ANAPC4	Cell Cycle	STM	PMN-HIO
Regulation of APC/C activators between G1/S and early anaphase	REAC:R-HSA-176408	0.0268602	1.57089	0.222222	PSMD12,PSMC4,UBE2E1,PSMD7,PSMB10,PSMB1,PSMD14,PSMC6,SHFM1,FZR1,ANAPC10,PSMA2,UBB,PSME2,PSMC2,PSMA3,PSMD11,ANAPC4	Cell Cycle	STM	PMN-HIO
Activation of APC/C and APC/C:Cdc20 mediated degradation of mitotic proteins	REAC:R-HSA-176814	0.0335041	1.4749	0.220779	PSMD12,PSMC4,UBE2E1,PSMD7,PSMB10,PSMB1,PSMD14,PSMC6,SHFM1,ANAPC10,PSMA2,UBB,PSME2,PSMC2,PSMA3,PSMD11,ANAPC4	Cell Cycle	STM	PMN-HIO
APC/C-mediated degradation of cell cycle proteins	REAC:R-HSA-174143	0.0277762	1.55633	0.215909	PSMD12,PSMC4,UBE2E1,PSMD7,PSMB10,PSMB1,PSMD14,PSMC6,SHFM1,FZR1,ANAPC10,PSMA2,UBB,PSME2,PSMC2,SKP2,PSMA3,PSMD11,ANAPC4	Cell Cycle	STM	PMN-HIO
Regulation of mitotic cell cycle	REAC:R-HSA-453276	0.0277762	1.55633	0.215909	PSMD12,PSMC4,UBE2E1,PSMD7,PSMB10,PSMB1,PSMD14,PSMC6,SHFM1,FZR1,ANAPC10,PSMA2,UBB,PSME2,PSMC2,SKP2,PSMA3,PSMD11,ANAPC4	Cell Cycle	STM	PMN-HIO
G2/M Transition	REAC:R-HSA-69275	0.00212651	2.67233	0.215385	YWHAG,FBXW11,PSMD12,TUBB2A,CEP290,CENPF,TUBG2,PSMC4,FBXL7,PSMD7,PPP2CB,PPP2CA,CETN2,PSMB10,PPP2R1B,PPP2R3B,WEE1,PSMB1,ACTR1A,YWHAE,DYNLL1,PSMD14,AKAP9,TUBGCP6,PSMC6,SHFM1,CDK5RAP2,TUBA1C,CEP164,PSMA2,UBB,PSME2,MNAT1,MAPRE1,XPO1,PSMC2,TUBB3,CEP152,PSMA3,TP53,PSMD11,CENPJ	Cell Cycle	STM	PMN-HIO
Mitotic G2-G2/M phases	REAC:R-HSA-453274	0.00223004	2.65169	0.213198	YWHAG,FBXW11,PSMD12,TUBB2A,CEP290,CENPF,TUBG2,PSMC4,FBXL7,PSMD7,PPP2CB,PPP2CA,CETN2,PSMB10,PPP2R1B,PPP2R3B,WEE1,PSMB1,ACTR1A,YWHAE,DYNLL1,PSMD14,AKAP9,TUBGCP6,PSMC6,SHFM1,CDK5RAP2,TUBA1C,CEP164,PSMA2,UBB,PSME2,MNAT1,MAPRE1,XPO1,PSMC2,TUBB3,CEP152,PSMA3,TP53,PSMD11,CENPJ	Cell Cycle	STM	PMN-HIO
Separation of Sister Chromatids	REAC:R-HSA-2467813	0.00299051	2.52425	0.212766	PSMD12,TUBB2A,CENPF,PSMC4,UBE2E1,PSMD7,PPP2CB,KIF2A,CLIP1,PPP2CA,DYNC1LI1,PSMB10,SPC24,PPP2R1B,PSMB1,AHCTF1,DYNLL1,PSMD14,CENPT,PSMC6,SHFM1,TUBA1C,ANAPC10,DSN1,PSMA2,UBB,PSME2,ITGB3BP,MAPRE1,XPO1,PSMC2,TAOK1,TUBB3,PPP2R5E,NDC80,PSMA3,KNTC1,PSMD11,ANAPC4,STAG1	Cell Cycle	STM	PMN-HIO
Switching of origins to a post-replicative state	REAC:R-HSA-69052	0.0370386	1.43135	0.208791	PSMD12,PSMC4,UBE2E1,PSMD7,PSMB10,PSMB1,PSMD14,PSMC6,SHFM1,FZR1,ANAPC10,PSMA2,UBB,PSME2,PSMC2,SKP2,PSMA3,PSMD11,ANAPC4	Cell Cycle	STM	PMN-HIO
Amplification of signal from unattached kinetochores via a MAD2 inhibitory signal	REAC:R-HSA-141444	0.0399797	1.39816	0.206522	CENPF,PPP2CB,KIF2A,CLIP1,PPP2CA,DYNC1LI1,SPC24,PPP2R1B,AHCTF1,DYNLL1,CENPT,DSN1,ITGB3BP,MAPRE1,XPO1,TAOK1,PPP2R5E,NDC80,KNTC1	Cell Cycle	STM	PMN-HIO
Amplification of signal from the kinetochores	REAC:R-HSA-141424	0.0399797	1.39816	0.206522	CENPF,PPP2CB,KIF2A,CLIP1,PPP2CA,DYNC1LI1,SPC24,PPP2R1B,AHCTF1,DYNLL1,CENPT,DSN1,ITGB3BP,MAPRE1,XPO1,TAOK1,PPP2R5E,NDC80,KNTC1	Cell Cycle	STM	PMN-HIO
Mitotic Spindle Checkpoint	REAC:R-HSA-69618	0.0300617	1.52199	0.201835	CENPF,UBE2E1,PPP2CB,KIF2A,CLIP1,PPP2CA,DYNC1LI1,SPC24,PPP2R1B,AHCTF1,DYNLL1,CENPT,ANAPC10,DSN1,ITGB3BP,MAPRE1,XPO1,TAOK1,PPP2R5E,NDC80,KNTC1,ANAPC4	Cell Cycle	STM	PMN-HIO
G1/S Transition	REAC:R-HSA-69206	0.0202379	1.69383	0.2	PSMD12,CCND1,PSMC4,PSMD7,PPP2CB,PPP2CA,PSMB10,RBL2,PPP2R1B,PPP2R3B,WEE1,PSMB1,PSMD14,PSMC6,SHFM1,MAX,PSMA2,UBB,PSME2,MNAT1,PSMC2,POLE,CKS1B,SKP2,PSMA3,PSMD11	Cell Cycle	STM	PMN-HIO
EML4 and NUDC in mitotic spindle formation	REAC:R-HSA-9648025	0.0280812	1.55158	0.2	TUBB2A,CENPF,PPP2CB,KIF2A,CLIP1,PPP2CA,DYNC1LI1,SPC24,NEK9,PPP2R1B,AHCTF1,DYNLL1,CENPT,TUBA1C,DSN1,ITGB3BP,MAPRE1,XPO1,TAOK1,TUBB3,PPP2R5E,NDC80,KNTC1	Cell Cycle	STM	PMN-HIO
Mitotic Prometaphase	REAC:R-HSA-68877	0.0100628	1.99728	0.190955	YWHAG,TUBB2A,CEP290,CENPF,TUBG2,PPP2CB,KIF2A,CLIP1,PPP2CA,DYNC1LI1,CETN2,SPC24,NEK9,PPP2R1B,NCAPD2,ACTR1A,YWHAE,AHCTF1,DYNLL1,CENPT,AKAP9,TUBGCP6,CDK5RAP2,TUBA1C,CEP164,DSN1,CSNK2A2,ITGB3BP,MAPRE1,XPO1,TAOK1,TUBB3,PPP2R5E,CEP152,NDC80,KNTC1,CENPJ,STAG1	Cell Cycle	STM	PMN-HIO
Mitotic G1 phase and G1/S transition	REAC:R-HSA-453279	0.0244449	1.61181	0.190476	PSMD12,CCND1,PSMC4,PSMD7,PPP2CB,PPP2CA,PSMB10,RBL2,PPP2R1B,PPP2R3B,WEE1,PSMB1,PSMD14,PSMC6,SHFM1,MAX,PSMA2,UBB,CDKN2C,PSME2,MNAT1,PSMC2,POLE,CKS1B,CCND2,SKP2,PSMA3,PSMD11	Cell Cycle	STM	PMN-HIO
Mitotic Anaphase	REAC:R-HSA-68882	0.00774577	2.11094	0.188596	PSMD12,TUBB2A,CENPF,PSMC4,UBE2E1,PSMD7,PPP2CB,KIF2A,CLIP1,PPP2CA,DYNC1LI1,PSMB10,SPC24,PPP2R1B,PSMB1,AHCTF1,DYNLL1,PSMD14,CENPT,PSMC6,SHFM1,TUBA1C,ANAPC10,DSN1,PSMA2,UBB,PSME2,ANKLE2,ITGB3BP,KPNB1,MAPRE1,XPO1,PSMC2,TAOK1,TNPO1,TUBB3,PPP2R5E,NDC80,PSMA3,KNTC1,PSMD11,ANAPC4,STAG1	Cell Cycle	STM	PMN-HIO
Mitotic Metaphase and Anaphase	REAC:R-HSA-2555396	0.00795034	2.09961	0.187773	PSMD12,TUBB2A,CENPF,PSMC4,UBE2E1,PSMD7,PPP2CB,KIF2A,CLIP1,PPP2CA,DYNC1LI1,PSMB10,SPC24,PPP2R1B,PSMB1,AHCTF1,DYNLL1,PSMD14,CENPT,PSMC6,SHFM1,TUBA1C,ANAPC10,DSN1,PSMA2,UBB,PSME2,ANKLE2,ITGB3BP,KPNB1,MAPRE1,XPO1,PSMC2,TAOK1,TNPO1,TUBB3,PPP2R5E,NDC80,PSMA3,KNTC1,PSMD11,ANAPC4,STAG1	Cell Cycle	STM	PMN-HIO
S Phase	REAC:R-HSA-69242	0.0379987	1.42023	0.180124	PSMD12,CCND1,PSMC4,UBE2E1,PSMD7,PSMB10,RBL2,WEE1,PSMB1,PSMD14,PSMC6,SHFM1,FZR1,ANAPC10,MAX,PSMA2,UBB,PSME2,MNAT1,GSK3B,POLD3,PSMC2,POLE,CKS1B,SKP2,PSMA3,PSMD11,ANAPC4,STAG1	Cell Cycle	STM	PMN-HIO
M Phase	REAC:R-HSA-68886	0.00847125	2.07205	0.164619	YWHAG,GORASP2,PSMD12,H3F3B,TUBB2A,CEP290,CENPF,TUBG2,PSMC4,UBE2E1,PSMD7,PPP2CB,ENSA,KIF2A,CLIP1,PPP2CA,DYNC1LI1,CETN2,PSMB10,SPC24,NEK9,KIF20A,PPP2R1B,NCAPD2,NUP50,PSMB1,ACTR1A,YWHAE,AHCTF1,DYNLL1,PSMD14,CENPT,AKAP9,TUBGCP6,PSMC6,SHFM1,CDK5RAP2,TUBA1C,CEP164,ANAPC10,DSN1,PSMA2,UBB,PSME2,ANKLE2,CSNK2A2,ITGB3BP,KPNB1,MAPRE1,XPO1,PSMC2,TAOK1,ARPP19,TNPO1,TUBB3,MAU2,PPP2R5E,CEP152,NDC80,PSMA3,KNTC1,P…	Cell Cycle	STM	PMN-HIO
Cell Cycle Checkpoints	REAC:R-HSA-69620	0.0280694	1.55177	0.162069	YWHAG,PSMD12,CENPF,PSMC4,UBE2E1,PSMD7,PPP2CB,KIF2A,CLIP1,PPP2CA,DYNC1LI1,PSMB10,SPC24,RAD50,PPP2R1B,YWHAZ,WEE1,PSMB1,YWHAE,AHCTF1,DYNLL1,PSMD14,CENPT,PSMC6,SHFM1,PIAS4,RMI2,ANAPC10,DSN1,PSMA2,UBB,PSME2,ATM,ITGB3BP,RAD9A,MAPRE1,XPO1,PSMC2,TAOK1,PPP2R5E,UBE2N,NDC80,PSMA3,TP53,KNTC1,PSMD11,ANAPC4	Cell Cycle	STM	PMN-HIO
Cell Cycle, Mitotic	REAC:R-HSA-69278	0.0100731	1.99684	0.153285	YWHAG,FBXW11,GORASP2,PSMD12,H3F3B,TUBB2A,CCND1,CEP290,CENPF,TUBG2,PSMC4,UBE2E1,FBXL7,PSMD7,PPP2CB,ENSA,KIF2A,CLIP1,PPP2CA,DYNC1LI1,CETN2,PSMB10,SPC24,NEK9,KIF20A,RBL2,PPP2R1B,NCAPD2,NUP50,PPP2R3B,WEE1,PSMB1,ACTR1A,YWHAE,AHCTF1,DYNLL1,PSMD14,CENPT,AKAP9,TUBGCP6,PSMC6,SHFM1,CDK5RAP2,TUBA1C,FZR1,CEP164,ANAPC10,DSN1,MAX,PSMA2,UBB,CDKN2C,PSME2,MNAT1,ANKLE2,CSNK2A2,ITGB3BP,GSK3B,KPNB1,MAPRE1,XPO1,POLD3…	Cell Cycle	STM	PMN-HIO
Cell Cycle	REAC:R-HSA-1640170	0.00978216	2.00957	0.148968	YWHAG,FBXW11,GORASP2,PSMD12,H3F3B,TUBB2A,CCND1,CEP290,CENPF,TUBG2,PSMC4,UBE2E1,FBXL7,PSMD7,PPP2CB,ENSA,CHTF8,KIF2A,CLIP1,PPP2CA,DYNC1LI1,CETN2,PSMB10,ANKRD28,SPC24,NEK9,KIF20A,RBL2,RAD50,PPP2R1B,NCAPD2,NUP50,YWHAZ,PPP2R3B,WEE1,PSMB1,ACTR1A,YWHAE,AHCTF1,DYNLL1,PSMD14,CENPT,AKAP9,TUBGCP6,MLH3,PSMC6,RAD51C,SHFM1,CDK5RAP2,TUBA1C,FZR1,CEP164,PIAS4,POLR2B,RMI2,MSH5,ANAPC10,DSN1,MAX,PSMA2,UBB,CDKN2C,PSM…	Cell Cycle	STM	PMN-HIO
Metallothioneins bind metals	REAC:R-HSA-5661231	0.0432012	1.3645	0.454545	MT1E,MT1G,MT1H,MT1F,MT1M	Cellular responses to stimuli	STM	PMN-HIO
Regulation of HMOX1 expression and activity	REAC:R-HSA-9707587	0.00575682	2.23982	0.292308	PSMD12,PSMC4,PSMD7,PSMB10,PSMB1,HM13,PSMD14,PSMC6,SHFM1,PSMA2,UBB,PSME2,CSNK2A2,PSMC2,HMOX1,CUL3,SKP2,PSMA3,PSMD11	Cellular responses to stimuli	STM	PMN-HIO
ROS sensing by NFE2L2	REAC:R-HSA-8932339	0.00978216	2.00957	0.280702	PSMD12,PSMC4,PSMD7,PSMB10,PSMB1,PSMD14,PSMC6,SHFM1,PSMA2,UBB,PSME2,CSNK2A2,PSMC2,CUL3,PSMA3,PSMD11	Cellular responses to stimuli	STM	PMN-HIO
Oxygen-dependent proline hydroxylation of Hypoxia-inducible Factor Alpha	REAC:R-HSA-1234176	0.0123712	1.90759	0.257576	PSMD12,PSMC4,TCEB1,PSMD7,HIF3A,PSMB10,PSMB1,PSMD14,PSMC6,SHFM1,PSMA2,UBB,PSME2,PSMC2,PSMA3,PSMD11,UBE2D2	Cellular responses to stimuli	STM	PMN-HIO
Cytoprotection by HMOX1	REAC:R-HSA-9707564	0.00727463	2.13819	0.227642	PSMD12,SCO2,PSMC4,PSMD7,PSMB10,SIN3A,COX7C,PSMB1,HM13,PSMD14,PSMC6,NLRP3,SHFM1,PSMA2,UBB,PSME2,CSNK2A2,PSMC2,COX7A2L,ALB,HMOX1,CYCS,CUL3,SKP2,COX7B,PSMA3,COX16,PSMD11	Cellular responses to stimuli	STM	PMN-HIO
Cellular response to hypoxia	REAC:R-HSA-1234174	0.0277762	1.55633	0.226667	PSMD12,PSMC4,TCEB1,PSMD7,HIF3A,PSMB10,PSMB1,PSMD14,PSMC6,SHFM1,PSMA2,UBB,PSME2,PSMC2,PSMA3,PSMD11,UBE2D2	Cellular responses to stimuli	STM	PMN-HIO
Cellular response to chemical stress	REAC:R-HSA-9711123	0.0123712	1.90759	0.197452	PSMD12,SCO2,PSMC4,TXNRD1,PSMD7,PSMB10,SIN3A,GSTP1,COX7C,PSMB1,HM13,TXN,PSMD14,PSMC6,NLRP3,SHFM1,PSMA2,UBB,PSME2,CSNK2A2,PSMC2,COX7A2L,ALB,HMOX1,CYCS,CUL3,SKP2,COX7B,PSMA3,COX16,PSMD11	Cellular responses to stimuli	STM	PMN-HIO
Cellular responses to stimuli	REAC:R-HSA-8953897	0.0192232	1.71618	0.141176	MAPKAPK2,PSMD12,H3F3B,TUBB2A,EIF2S2,SCO2,DIS3,DNAJA2,PSMC4,UBE2E1,MT1E,TCEB1,TXNRD1,PSMD7,RHEB,SZT2,ATP6V1B2,HIF3A,DYNC1LI1,PSMB10,ATP6V1G1,MT1G,SIN3A,GSTP1,RAD50,MAP2K3,MOV10,DNAJC2,NUP50,COX7C,RPL36AL,MT1H,EXTL2,PSMB1,ACTR1A,NFYC,HM13,YWHAE,DYNLL1,IGFBP7,TXN,VCP,PSMD14,MT1F,PSMC6,NLRP3,SHFM1,TUBA1C,CREB3L4,FZR1,MBTPS2,MT1M,ANAPC10,SEH1L,PSMA2,FAU,UBB,CDKN2C,PSME2,LAMTOR2,ATM,CSNK2A2,EIF2S3,TERF…	Cellular responses to stimuli	STM	PMN-HIO
Cellular responses to stress	REAC:R-HSA-2262752	0.0389505	1.40949	0.13715	MAPKAPK2,PSMD12,H3F3B,TUBB2A,EIF2S2,SCO2,DIS3,DNAJA2,PSMC4,UBE2E1,TCEB1,TXNRD1,PSMD7,RHEB,SZT2,ATP6V1B2,HIF3A,DYNC1LI1,PSMB10,ATP6V1G1,SIN3A,GSTP1,RAD50,MAP2K3,MOV10,DNAJC2,NUP50,COX7C,RPL36AL,EXTL2,PSMB1,ACTR1A,NFYC,HM13,YWHAE,DYNLL1,IGFBP7,TXN,VCP,PSMD14,PSMC6,NLRP3,SHFM1,TUBA1C,CREB3L4,FZR1,MBTPS2,ANAPC10,SEH1L,PSMA2,FAU,UBB,CDKN2C,PSME2,LAMTOR2,ATM,CSNK2A2,EIF2S3,TERF1,CAMK2A,HSPA14,ATP6V0E1,…	Cellular responses to stimuli	STM	PMN-HIO
Nervous system development	REAC:R-HSA-9675108	0.0126156	1.89909	0.149826	ETF1,PSMD12,SCD5,TUBB2A,GAB2,PSMC4,TCEB1,NCK2,ACTR2,PSMD7,CDC42,CACNA1G,GSPT1,PLXNA2,DAG1,PAK2,RBM8A,PSMB10,CACNB3,EPHA4,SIAH2,FARP2,ARPC3,COL6A6,RPL36AL,LAMB1,ITGA9,ARPC4,CRMP1,NCK1,MBP,PSMB1,LAMC1,ABL2,PSMD14,KCNQ2,PSMC6,ARPC1B,SHFM1,TUBA1C,ARPC5,RHOA,PRX,CD24,PSMA2,FAU,UBB,PSME2,CACNA1H,CDK5,SOS2,MYL12A,RGMA,CSNK2A2,PMP22,GSK3B,EFNB2,LHX4,AP2A2,PSMC2,PTPN11,MMP2,COL9A3,RPS29,UNC5D,MYL6,RDX,RPS…	Developmental Biology	STM	PMN-HIO
Axon guidance	REAC:R-HSA-422475	0.0209444	1.67893	0.147541	ETF1,PSMD12,TUBB2A,GAB2,PSMC4,TCEB1,NCK2,ACTR2,PSMD7,CDC42,CACNA1G,GSPT1,PLXNA2,DAG1,PAK2,RBM8A,PSMB10,CACNB3,EPHA4,SIAH2,FARP2,ARPC3,COL6A6,RPL36AL,LAMB1,ITGA9,ARPC4,CRMP1,NCK1,PSMB1,LAMC1,ABL2,PSMD14,KCNQ2,PSMC6,ARPC1B,SHFM1,TUBA1C,ARPC5,RHOA,CD24,PSMA2,FAU,UBB,PSME2,CACNA1H,CDK5,SOS2,MYL12A,RGMA,CSNK2A2,GSK3B,EFNB2,LHX4,AP2A2,PSMC2,PTPN11,MMP2,COL9A3,RPS29,UNC5D,MYL6,RDX,RPS12,PSENEN,COL5A1,AN…	Developmental Biology	STM	PMN-HIO
APC truncation mutants have impaired AXIN binding	REAC:R-HSA-5467337	0.0100628	1.99728	0.5	PPP2CB,AXIN1,PPP2CA,PPP2R1B,CSNK1A1,GSK3B,PPP2R5E	Disease	STM	PMN-HIO
AXIN missense mutants destabilize the destruction complex	REAC:R-HSA-5467340	0.0100628	1.99728	0.5	PPP2CB,AXIN1,PPP2CA,PPP2R1B,CSNK1A1,GSK3B,PPP2R5E	Disease	STM	PMN-HIO
Signaling by AMER1 mutants	REAC:R-HSA-4839748	0.0100628	1.99728	0.5	PPP2CB,AXIN1,PPP2CA,PPP2R1B,CSNK1A1,GSK3B,PPP2R5E	Disease	STM	PMN-HIO
Signaling by APC mutants	REAC:R-HSA-4839744	0.0100628	1.99728	0.5	PPP2CB,AXIN1,PPP2CA,PPP2R1B,CSNK1A1,GSK3B,PPP2R5E	Disease	STM	PMN-HIO
Signaling by AXIN mutants	REAC:R-HSA-4839735	0.0100628	1.99728	0.5	PPP2CB,AXIN1,PPP2CA,PPP2R1B,CSNK1A1,GSK3B,PPP2R5E	Disease	STM	PMN-HIO
Truncations of AMER1 destabilize the destruction complex	REAC:R-HSA-5467348	0.0100628	1.99728	0.5	PPP2CB,AXIN1,PPP2CA,PPP2R1B,CSNK1A1,GSK3B,PPP2R5E	Disease	STM	PMN-HIO
S33 mutants of beta-catenin aren't phosphorylated	REAC:R-HSA-5358747	0.0123712	1.90759	0.466667	PPP2CB,AXIN1,PPP2CA,PPP2R1B,CSNK1A1,GSK3B,PPP2R5E	Disease	STM	PMN-HIO
S37 mutants of beta-catenin aren't phosphorylated	REAC:R-HSA-5358749	0.0123712	1.90759	0.466667	PPP2CB,AXIN1,PPP2CA,PPP2R1B,CSNK1A1,GSK3B,PPP2R5E	Disease	STM	PMN-HIO
S45 mutants of beta-catenin aren't phosphorylated	REAC:R-HSA-5358751	0.0123712	1.90759	0.466667	PPP2CB,AXIN1,PPP2CA,PPP2R1B,CSNK1A1,GSK3B,PPP2R5E	Disease	STM	PMN-HIO
Signaling by CTNNB1 phospho-site mutants	REAC:R-HSA-4839743	0.0123712	1.90759	0.466667	PPP2CB,AXIN1,PPP2CA,PPP2R1B,CSNK1A1,GSK3B,PPP2R5E	Disease	STM	PMN-HIO
Signaling by GSK3beta mutants	REAC:R-HSA-5339716	0.0123712	1.90759	0.466667	PPP2CB,AXIN1,PPP2CA,PPP2R1B,CSNK1A1,GSK3B,PPP2R5E	Disease	STM	PMN-HIO
T41 mutants of beta-catenin aren't phosphorylated	REAC:R-HSA-5358752	0.0123712	1.90759	0.466667	PPP2CB,AXIN1,PPP2CA,PPP2R1B,CSNK1A1,GSK3B,PPP2R5E	Disease	STM	PMN-HIO
Vif-mediated degradation of APOBEC3G	REAC:R-HSA-180585	0.00727463	2.13819	0.301887	PSMD12,PSMC4,TCEB1,PSMD7,PSMB10,PSMB1,PSMD14,PSMC6,SHFM1,PSMA2,UBB,PSME2,CUL5,PSMC2,PSMA3,PSMD11	Disease	STM	PMN-HIO
Vpu mediated degradation of CD4	REAC:R-HSA-180534	0.0172338	1.76362	0.269231	PSMD12,PSMC4,PSMD7,PSMB10,PSMB1,PSMD14,PSMC6,SHFM1,PSMA2,UBB,PSME2,PSMC2,PSMA3,PSMD11	Disease	STM	PMN-HIO
Hh mutants are degraded by ERAD	REAC:R-HSA-5362768	0.0135892	1.86681	0.267857	PSMD12,PSMC4,PSMD7,PSMB10,PSMB1,VCP,PSMD14,PSMC6,SHFM1,PSMA2,UBB,PSME2,PSMC2,PSMA3,PSMD11	Disease	STM	PMN-HIO
Defective CFTR causes cystic fibrosis	REAC:R-HSA-5678895	0.0124422	1.9051	0.262295	PSMD12,PSMC4,PSMD7,PSMB10,PSMB1,VCP,PSMD14,PSMC6,SHFM1,PSMA2,UBB,PSME2,DERL1,PSMC2,PSMA3,PSMD11	Disease	STM	PMN-HIO
Hh mutants abrogate ligand secretion	REAC:R-HSA-5387390	0.0196752	1.70608	0.254237	PSMD12,PSMC4,PSMD7,PSMB10,PSMB1,VCP,PSMD14,PSMC6,SHFM1,PSMA2,UBB,PSME2,PSMC2,PSMA3,PSMD11	Disease	STM	PMN-HIO
ABC transporter disorders	REAC:R-HSA-5619084	0.0194411	1.71128	0.233766	PSMD12,PSMC4,PSMD7,ABCC9,PSMB10,PSMB1,VCP,ABCD4,PSMD14,PSMC6,SHFM1,PSMA2,UBB,PSME2,DERL1,PSMC2,PSMA3,PSMD11	Disease	STM	PMN-HIO
Host Interactions of HIV factors	REAC:R-HSA-162909	0.00596705	2.22424	0.232	PSMD12,PSMC4,TCEB1,PSMD7,PAK2,AP1S2,ARF1,PSMB10,NUP50,PSMB1,PSMD14,PSMC6,SHFM1,PSMA2,UBB,PSME2,CUL5,KPNB1,XPO1,AP2A2,PSMC2,PSIP1,AP1G1,SLC25A6,PSMA3,KPNA1,PSMD11,CDK9,NUP153	Disease	STM	PMN-HIO
HIV Infection	REAC:R-HSA-162906	0.0100628	1.99728	0.185022	PSMD12,PSMC4,TCEB1,PSMD7,TAF13,PAK2,GTF2E2,AP1S2,ARF1,PSMB10,NUP50,GTF2B,PSMB1,LIG4,PSMD14,PSMC6,SHFM1,POLR2B,PSMA2,UBB,PSME2,MNAT1,CUL5,KPNB1,CTDP1,XPO1,AP2A2,PSMC2,TAF12,PSIP1,AP1G1,TAF4B,FURIN,SLC25A6,PSMA3,KPNA1,GTF2H2,PSMD11,GTF2H1,TBP,CDK9,NUP153	Disease	STM	PMN-HIO
CDT1 association with the CDC6:ORC:origin complex	REAC:R-HSA-68827	0.0378187	1.42229	0.237288	PSMD12,PSMC4,PSMD7,PSMB10,PSMB1,PSMD14,PSMC6,SHFM1,PSMA2,UBB,PSME2,PSMC2,PSMA3,PSMD11	DNA replication	STM	PMN-HIO
Regulation of RUNX2 expression and activity	REAC:R-HSA-8939902	0.000826079	3.08298	0.323944	PPARGC1B,PSMD12,PSMC4,WWP1,PSMD7,ESRRA,STAT1,PSMB10,SMURF1,MSX2,PSMB1,PSMD14,PSMC6,SHFM1,PSMA2,UBB,PSME2,NKX3-2,GSK3B,PSMC2,SKP2,PSMA3,PSMD11	Gene expression	STM	PMN-HIO
Regulation of RUNX3 expression and activity	REAC:R-HSA-8941858	0.00767679	2.11482	0.296296	PSMD12,PSMC4,PSMD7,PSMB10,SMURF1,PSMB1,PSMD14,PSMC6,SHFM1,PSMA2,UBB,PSME2,SMURF2,PSMC2,PSMA3,PSMD11	Gene expression	STM	PMN-HIO
Transcriptional regulation by RUNX2	REAC:R-HSA-8878166	0.00727831	2.13797	0.228814	PPARGC1B,PSMD12,CCND1,PSMC4,WWP1,PSMD7,ESRRA,STAT1,PSMB10,SMURF1,MSX2,RBM14,PSMB1,MAF,PSMD14,PSMC6,SHFM1,PSMA2,UBB,PSME2,NKX3-2,GLI2,GSK3B,PSMC2,SKP2,PSMA3,PSMD11	Gene expression	STM	PMN-HIO
TP53 Regulates Metabolic Genes	REAC:R-HSA-5628897	0.0202379	1.69383	0.22619	YWHAG,SCO2,TXNRD1,RHEB,MOV10,COX7C,YWHAZ,YWHAE,TXN,TSC2,LAMTOR2,COX7A2L,PRKAB2,CYCS,COX7B,TNRC6B,TP53,AGO2,COX16	Gene expression	STM	PMN-HIO
Transcriptional regulation by RUNX3	REAC:R-HSA-8878159	0.0268602	1.57089	0.212766	PSMD12,CCND1,PSMC4,PSMD7,TEAD4,PSMB10,SMURF1,PSMB1,PSMD14,PSMC6,SHFM1,PSMA2,UBB,PSME2,SMURF2,PSMC2,ZFHX3,PSMA3,TP53,PSMD11	Gene expression	STM	PMN-HIO
Cross-presentation of soluble exogenous antigens (endosomes)	REAC:R-HSA-1236978	0.0265503	1.57593	0.26	PSMD12,PSMC4,PSMD7,PSMB10,PSMB1,PSMD14,PSMC6,SHFM1,PSMA2,PSME2,PSMC2,PSMA3,PSMD11	Immune System	STM	PMN-HIO
NIK-->noncanonical NF-kB signaling	REAC:R-HSA-5676590	0.0196752	1.70608	0.254237	FBXW11,PSMD12,PSMC4,PSMD7,PSMB10,PSMB1,PSMD14,PSMC6,SHFM1,PSMA2,UBB,PSME2,PSMC2,PSMA3,PSMD11	Immune System	STM	PMN-HIO
Dectin-1 mediated noncanonical NF-kB signaling	REAC:R-HSA-5607761	0.0209444	1.67893	0.25	FBXW11,PSMD12,PSMC4,PSMD7,PSMB10,PSMB1,PSMD14,PSMC6,SHFM1,PSMA2,UBB,PSME2,PSMC2,PSMA3,PSMD11	Immune System	STM	PMN-HIO
Activation of NF-kappaB in B cells	REAC:R-HSA-1169091	0.0236457	1.62625	0.238806	FBXW11,PSMD12,PSMC4,PSMD7,PSMB10,PSMB1,PSMD14,PSMC6,MAP3K7,SHFM1,PSMA2,UBB,PSME2,PSMC2,PSMA3,PSMD11	Immune System	STM	PMN-HIO
Downstream signaling events of B Cell Receptor (BCR)	REAC:R-HSA-1168372	0.024714	1.60706	0.225	FBXW11,PSMD12,FKBP1A,PPP3R1,PSMC4,PSMD7,PSMB10,PSMB1,PSMD14,PSMC6,MAP3K7,SHFM1,PSMA2,UBB,PSME2,PSMC2,PSMA3,PSMD11	Immune System	STM	PMN-HIO
TNFR2 non-canonical NF-kB pathway	REAC:R-HSA-5668541	0.0257253	1.58964	0.21	FBXW11,PSMD12,PSMC4,PSMD7,PSMB10,TRAF2,PSMB1,PSMD14,PSMC6,SHFM1,TNFRSF13C,LTBR,PSMA2,UBB,PSME2,TNFRSF25,PSMC2,CD27,TNFSF4,PSMA3,PSMD11	Immune System	STM	PMN-HIO
CLEC7A (Dectin-1) signaling	REAC:R-HSA-5607764	0.0344819	1.46241	0.206186	FBXW11,PSMD12,PPP3R1,PSMC4,PSMD7,PSMB10,PSMB1,TAB1,PSMD14,PSMC6,MAP3K7,SHFM1,PSMA2,UBB,PSME2,PSMC2,UBE2N,PSMA3,PSMD11,UBE2D2	Immune System	STM	PMN-HIO
TCR signaling	REAC:R-HSA-202403	0.0421576	1.37512	0.191667	FBXW11,PSMD12,PSMC4,PSMD7,PAK2,PSMB10,NCK1,PSMB1,PSMD14,PSMC6,MAP3K7,SHFM1,PAG1,PSMA2,UBB,PSME2,ZAP70,PSMC2,UBE2N,PSMA3,PIK3R2,PSMD11,UBE2D2	Immune System	STM	PMN-HIO
Antigen processing: Ubiquitination & Proteasome degradation	REAC:R-HSA-983168	0.0100628	1.99728	0.172078	FBXW11,FBXO17,PSMD12,UBE3A,KBTBD7,KLHL2,PSMC4,UBE2E1,TCEB1,FBXL7,WWP1,PSMD7,RNF4,PSMB10,LRSAM1,SMURF1,SIAH2,MYLIP,UBE4A,PSMB1,UBE2K,PSMD14,PSMC6,SHFM1,FZR1,TRIM11,ANAPC10,PSMA2,UBB,PSME2,SMURF2,CUL5,UBE2G1,HECTD2,RLIM,PSMC2,FBXW8,NEDD4,CUL3,UBE2N,SKP2,PSMA3,DET1,FBXO9,TRAIP,RNF6,PSMD11,UBE2F,UBE2D2,TRIP12,ANAPC4,FBXW7,RNF138	Immune System	STM	PMN-HIO
Class I MHC mediated antigen processing & presentation	REAC:R-HSA-983169	0.0229314	1.63957	0.156499	FBXW11,FBXO17,PSMD12,SEC24B,UBE3A,KBTBD7,KLHL2,FGG,PSMC4,UBE2E1,TCEB1,FBXL7,WWP1,PSMD7,RNF4,SEC61B,VAMP3,PSMB10,LRSAM1,SMURF1,SIAH2,MYLIP,UBE4A,PSMB1,CANX,UBE2K,PSMD14,PSMC6,SHFM1,FZR1,TRIM11,ANAPC10,PSMA2,UBB,PSME2,SMURF2,CUL5,UBE2G1,HECTD2,RLIM,PSMC2,FBXW8,NEDD4,CUL3,UBE2N,SKP2,PSMA3,DET1,FBXO9,TRAIP,RNF6,PSMD11,UBE2F,UBE2D2,TRIP12,ANAPC4,FBXW7,CALR,RNF138	Immune System	STM	PMN-HIO
ChREBP activates metabolic gene expression	REAC:R-HSA-163765	0.0421576	1.37512	0.571429	ACLY,MLX,FASN,ACACB	Metabolism	STM	PMN-HIO
Regulation of ornithine decarboxylase (ODC)	REAC:R-HSA-350562	0.0151209	1.82042	0.27451	PSMD12,PSMC4,PSMD7,PSMB10,PSMB1,PSMD14,PSMC6,SHFM1,PSMA2,PSME2,PSMC2,OAZ1,PSMA3,PSMD11	Metabolism	STM	PMN-HIO
Metabolism of polyamines	REAC:R-HSA-351202	0.0176849	1.7524	0.258621	PSMD12,AMD1,PSMC4,PSMD7,PSMB10,PSMB1,PSMD14,PSMC6,SHFM1,PSMA2,PSME2,PSMC2,OAZ1,PSMA3,PSMD11	Metabolism	STM	PMN-HIO
Translation	REAC:R-HSA-72766	0.0167779	1.77526	0.167808	ETF1,EIF2S2,AARS2,PPA1,SSR3,GSPT1,SEC61B,EIF4A1,RPN1,WARS,EIF3J,RPL36AL,VARS2,EIF4H,EIF3A,WARS2,CARS,CARS2,EIF3I,SSR2,MRPS31,SRP54,MRPL50,SRP14,MRPS17,SRP19,FAU,MRPL17,MRPL24,EIF2S3,DDOST,MRPS15,SSR4,SEC11C,RPS29,SEC11A,EEF1A1,RPS12,MRPL49,RPL31,MARS2,RPL26,MRPL42,RPL34,EEF2,TRAM1,EIF4E,RPS19,MRPL53	Metabolism of Proteins	STM	PMN-HIO
Asparagine N-linked glycosylation	REAC:R-HSA-446203	0.0277762	1.55633	0.160656	TUBB2A,ALG2,SEC24B,MGAT2,DPM1,MIA3,NAPG,RPN1,DYNC1LI1,ARF1,ENGASE,ALG6,ANKRD28,GMPPB,ARF4,COG3,STX5,COG4,ACTR1A,CANX,DYNLL1,PMM2,VCP,RAD23B,TRAPPC9,NUS1,TUBA1C,B4GALNT2,UBB,TRAPPC10,CNIH2,COG8,AMFR,DDOST,DERL1,ALG11,CTSC,BET1L,MCFD2,ST8SIA1,PPP6C,ANK3,TUBB3,YKT6,DCTN6,KDELR2,CHST10,CHST8,CALR	Metabolism of Proteins	STM	PMN-HIO
Post-translational protein modification	REAC:R-HSA-597592	0.00902797	2.04441	0.134371	FBXW11,FBXO17,RAD52,PSMD12,RAB35,USP16,SENP5,TUBB2A,ALG2,USP15,SEC24B,MGAT2,KBTBD7,CKAP4,KLHL2,DPM1,FGG,PSMC4,UBE2E1,TCEB1,FBXL7,MIA3,AGBL2,PSMD7,TTLL1,USP48,NAPG,DCAF4,PTRH2,DCUN1D5,B3GNT9,DAG1,AXIN1,RPN1,HIF3A,DYNC1LI1,C1GALT1,CETN2,ARF1,CNTN3,PSMB10,ADAMTS9,ENGASE,ALG6,SPRN,SIN3A,ANKRD28,COPS2,ADAMTS10,XPC,SIAH2,ACTR8,NR4A2,GALNT1,VASH1,GMPPB,ARF4,USP14,PIGV,DDX5,NUP50,COMMD3,IGFBP5,TRAF2,ADAM…	Metabolism of Proteins	STM	PMN-HIO
Metabolism of proteins	REAC:R-HSA-392499	0.00299051	2.52425	0.13277	ETF1,FBXW11,FBXO17,RAD52,PSMD12,RAB35,H3F3B,USP16,SENP5,TUBB2A,EIF2S2,ALG2,USP15,SEC24B,MGAT2,GNG10,KBTBD7,CKAP4,KLHL2,DIS3,DPM1,AARS2,FGG,PPA1,PSMC4,UBE2E1,TCEB1,FBXL7,MIA3,AGBL2,SSR3,PSMD7,TTLL1,USP48,NAPG,DCAF4,PTRH2,DCUN1D5,B3GNT9,GSPT1,SEC61B,DAG1,NAPSA,EIF4A1,AXIN1,RPN1,HIF3A,DYNC1LI1,C1GALT1,CETN2,ARF1,CNTN3,WARS,PSMB10,ADAMTS9,ENGASE,ALG6,SPRN,SIN3A,EIF3J,ANKRD28,COPS2,ADAMTS10,XPC,SIAH2,…	Metabolism of Proteins	STM	PMN-HIO
AUF1 (hnRNP D0) binds and destabilizes mRNA	REAC:R-HSA-450408	0.0209444	1.67893	0.259259	PSMD12,PSMC4,PSMD7,PSMB10,PSMB1,PSMD14,PSMC6,SHFM1,PSMA2,UBB,PSME2,PSMC2,PSMA3,PSMD11	Metabolism of RNA	STM	PMN-HIO
Regulation of mRNA stability by proteins that bind AU-rich elements	REAC:R-HSA-450531	0.023734	1.62463	0.22093	MAPKAPK2,PSMD12,DIS3,PSMC4,PSMD7,PSMB10,YWHAZ,PSMB1,PSMD14,PSMC6,SHFM1,PSMA2,UBB,PSME2,XPO1,PSMC2,TNPO1,PSMA3,PSMD11	Metabolism of RNA	STM	PMN-HIO
Metabolism of RNA	REAC:R-HSA-8953854	0.0407635	1.38973	0.139183	ETF1,MAPKAPK2,PSMD12,DDX21,RBM5,TSEN2,PAN2,DIS3,GNL3,PSMC4,WTAP,PSMD7,SMNDC1,GSPT1,EIF4A1,RBM8A,ZC3H11A,PPP2CA,PSMB10,APOBEC3C,SNRPA1,RRP1,NXT1,APOBEC3B,NSUN4,DDX5,SRSF10,NUP50,RQCD1,YWHAZ,HNRNPF,SRSF6,RPL36AL,SRSF7,PRPF40A,PSMB1,TP53RK,KRR1,SARNP,HNRNPC,PSMD14,RBM22,PSMC6,SHFM1,RNPC3,PNO1,PRPF4,POLR2B,SNRNP27,DHX15,PAIP1,PSMA2,FAU,RRP36,UBB,PSME2,MNAT1,GPKOW,WDR3,WDR43,NXF1,TRMT11,XPO1,SRSF3,PSM…	Metabolism of RNA	STM	PMN-HIO
Metabolism of RNA	REAC:R-HSA-8953854	0.0407635	1.38973	0.139183	ETF1,MAPKAPK2,PSMD12,DDX21,RBM5,TSEN2,PAN2,DIS3,GNL3,PSMC4,WTAP,PSMD7,SMNDC1,GSPT1,EIF4A1,RBM8A,ZC3H11A,PPP2CA,PSMB10,APOBEC3C,SNRPA1,RRP1,NXT1,APOBEC3B,NSUN4,DDX5,SRSF10,NUP50,RQCD1,YWHAZ,HNRNPF,SRSF6,RPL36AL,SRSF7,PRPF40A,PSMB1,TP53RK,KRR1,SARNP,HNRNPC,PSMD14,RBM22,PSMC6,SHFM1,RNPC3,PNO1,PRPF4,POLR2B,SNRNP27,DHX15,PAIP1,PSMA2,FAU,RRP36,UBB,PSME2,MNAT1,GPKOW,WDR3,WDR43,NXF1,TRMT11,XPO1,SRSF3,PSM…	Metabolism of RNA	STM	PMN-HIO
Intraflagellar transport	REAC:R-HSA-5620924	0.0428418	1.36813	0.240741	TUBB2A,TTC30B,IFT57,DYNLL1,TTC30A,TUBA1C,DYNC2H1,IFT74,IFT27,TNPO1,IFT81,TUBB3,IFT140	Organelle biogenesis and maintenance	STM	PMN-HIO
Regulation of Apoptosis	REAC:R-HSA-169911	0.00727463	2.13819	0.301887	PSMD12,PSMC4,PSMD7,PAK2,PSMB10,PSMB1,PSMD14,PSMC6,SHFM1,ARHGAP10,PSMA2,UBB,PSME2,PSMC2,PSMA3,PSMD11	Programmed Cell Death	STM	PMN-HIO
Regulation of activated PAK-2p34 by proteasome mediated degradation	REAC:R-HSA-211733	0.00826924	2.08253	0.3	PSMD12,PSMC4,PSMD7,PAK2,PSMB10,PSMB1,PSMD14,PSMC6,SHFM1,PSMA2,UBB,PSME2,PSMC2,PSMA3,PSMD11	Programmed Cell Death	STM	PMN-HIO
Apoptosis	REAC:R-HSA-109581	0.0123712	1.90759	0.193182	YWHAG,PSMD12,PPP3R1,ACIN1,PSMC4,PSMD7,PAK2,PSMB10,YWHAZ,TRAF2,CASP3,PSMB1,YWHAE,DYNLL1,PSMD14,PPP3CC,PSMC6,SHFM1,ARHGAP10,PSMA2,UBB,PSME2,KPNB1,PSMC2,SATB1,CYCS,VIM,TP53BP2,PSMA3,MAGED1,KPNA1,TP53,PSMD11,APPL1	Programmed Cell Death	STM	PMN-HIO
Programmed Cell Death	REAC:R-HSA-5357801	0.0255281	1.59298	0.17561	YWHAG,PSMD12,PPP3R1,ACIN1,PSMC4,PSMD7,PAK2,PSMB10,YWHAZ,TRAF2,CASP3,PSMB1,YWHAE,DYNLL1,PSMD14,PPP3CC,PSMC6,SHFM1,ARHGAP10,PSMA2,UBB,PSME2,KPNB1,PSMC2,SATB1,CYCS,VIM,TP53BP2,CDC37,PSMA3,MAGED1,KPNA1,TP53,OGT,PSMD11,APPL1	Programmed Cell Death	STM	PMN-HIO
Spry regulation of FGF signaling	REAC:R-HSA-1295596	0.0288425	1.53997	0.428571	SPRY2,PPP2CB,PPP2CA,UBB,CBL,PTPN11	Signal Transduction	STM	PMN-HIO
Beta-catenin phosphorylation cascade	REAC:R-HSA-196299	0.0209444	1.67893	0.411765	PPP2CB,AXIN1,PPP2CA,PPP2R1B,CSNK1A1,GSK3B,PPP2R5E	Signal Transduction	STM	PMN-HIO
TGF-beta receptor signaling activates SMADs	REAC:R-HSA-2173789	0.0388448	1.41067	0.3	FKBP1A,USP15,MTMR4,SMURF1,UBB,SMURF2,CBL,XPO1,FURIN	Signal Transduction	STM	PMN-HIO
Hedgehog 'on' state	REAC:R-HSA-5632684	0.000826079	3.08298	0.294118	PSMD12,PSMC4,PSMD7,EVC2,PSMB10,CDON,SMURF1,EVC,PSMB1,PSMD14,PSMC6,SHFM1,CSNK1A1,PSMA2,UBB,PSME2,GLI2,SMURF2,GAS1,DZIP1,PSMC2,CUL3,PSMA3,GLI1,PSMD11	Signal Transduction	STM	PMN-HIO
Degradation of AXIN	REAC:R-HSA-4641257	0.00795034	2.09961	0.290909	PSMD12,PSMC4,PSMD7,AXIN1,PSMB10,PSMB1,PSMD14,PSMC6,SHFM1,PSMA2,UBB,PSME2,SMURF2,PSMC2,PSMA3,PSMD11	Signal Transduction	STM	PMN-HIO
Disassembly of the destruction complex and recruitment of AXIN to the membrane	REAC:R-HSA-4641262	0.0458392	1.33876	0.290323	PPP2CB,AXIN1,PPP2CA,PPP2R1B,CSNK1G2,FZD1,CSNK1A1,GSK3B,PPP2R5E	Signal Transduction	STM	PMN-HIO
RHO GTPases Activate WASPs and WAVEs	REAC:R-HSA-5663213	0.0355967	1.44859	0.285714	ACTR2,CDC42,ARPC3,ARPC4,NCK1,WASF1,ABI1,ARPC1B,ARPC5,BRK1	Signal Transduction	STM	PMN-HIO
Degradation of GLI2 by the proteasome	REAC:R-HSA-5610783	0.00774577	2.11094	0.283333	PSMD12,PSMC4,PSMD7,PSMB10,PSMB1,PSMD14,PSMC6,SHFM1,CSNK1A1,PSMA2,UBB,PSME2,GLI2,GSK3B,PSMC2,PSMA3,PSMD11	Signal Transduction	STM	PMN-HIO
Negative regulation of NOTCH4 signaling	REAC:R-HSA-9604323	0.0103116	1.98667	0.283019	PSMD12,PSMC4,PSMD7,PSMB10,YWHAZ,PSMB1,PSMD14,PSMC6,SHFM1,PSMA2,UBB,PSME2,PSMC2,PSMA3,PSMD11	Signal Transduction	STM	PMN-HIO
GLI3 is processed to GLI3R by the proteasome	REAC:R-HSA-5610785	0.0123712	1.90759	0.266667	PSMD12,PSMC4,PSMD7,PSMB10,PSMB1,PSMD14,PSMC6,SHFM1,CSNK1A1,PSMA2,UBB,PSME2,GSK3B,PSMC2,PSMA3,PSMD11	Signal Transduction	STM	PMN-HIO
Asymmetric localization of PCP proteins	REAC:R-HSA-4608870	0.0100628	1.99728	0.265625	PSMD12,PSMC4,PSMD7,PSMB10,SMURF1,PSMB1,PSMD14,FZD1,PSMC6,SHFM1,PSMA2,UBB,PSME2,SMURF2,PSMC2,PSMA3,PSMD11	Signal Transduction	STM	PMN-HIO
Degradation of beta-catenin by the destruction complex	REAC:R-HSA-195253	0.00596705	2.22424	0.26506	PSMD12,PSMC4,PSMD7,PPP2CB,AXIN1,CTBP2,PPP2CA,PSMB10,PPP2R1B,PSMB1,PSMD14,PSMC6,SHFM1,CSNK1A1,PSMA2,UBB,PSME2,GSK3B,PSMC2,PPP2R5E,PSMA3,PSMD11	Signal Transduction	STM	PMN-HIO
Degradation of DVL	REAC:R-HSA-4641258	0.0157305	1.80326	0.263158	PSMD12,PSMC4,PSMD7,PSMB10,PSMB1,PSMD14,PSMC6,SHFM1,PSMA2,UBB,PSME2,PSMC2,CUL3,PSMA3,PSMD11	Signal Transduction	STM	PMN-HIO
Degradation of GLI1 by the proteasome	REAC:R-HSA-5610780	0.0209444	1.67893	0.25	PSMD12,PSMC4,PSMD7,PSMB10,PSMB1,PSMD14,PSMC6,SHFM1,PSMA2,UBB,PSME2,PSMC2,PSMA3,GLI1,PSMD11	Signal Transduction	STM	PMN-HIO
Hedgehog ligand biogenesis	REAC:R-HSA-5358346	0.0196752	1.70608	0.246154	PSMD12,PSMC4,PSMD7,PSMB10,PSMB1,VCP,PSMD14,PSMC6,SHFM1,PSMA2,DISP2,UBB,PSME2,PSMC2,PSMA3,PSMD11	Signal Transduction	STM	PMN-HIO
Signaling by Hedgehog	REAC:R-HSA-5358351	0.000826079	3.08298	0.241611	PSMD12,TUBB2A,PSMC4,PSMD7,EVC2,PSMB10,IFT57,CDON,SMURF1,MKS1,EVC,PSMB1,VCP,PSMD14,PSMC6,SHFM1,TUBA1C,CSNK1A1,PSMA2,DISP2,UBB,ADCY5,PSME2,GLI2,DYNC2H1,SMURF2,GSK3B,GAS1,DZIP1,PSMC2,TUBB3,CUL3,PSMA3,GLI1,PSMD11,IFT140	Signal Transduction	STM	PMN-HIO
Regulation of RAS by GAPs	REAC:R-HSA-5658442	0.0236457	1.62625	0.238806	PSMD12,KBTBD7,PSMC4,PSMD7,PSMB10,PSMB1,PSMD14,PSMC6,SHFM1,PSMA2,UBB,PSME2,PSMC2,CUL3,PSMA3,PSMD11	Signal Transduction	STM	PMN-HIO
Regulation of PTEN stability and activity	REAC:R-HSA-8948751	0.0280694	1.55177	0.231884	PSMD12,PSMC4,PSMD7,PSMB10,PSMB1,PSMD14,PSMC6,SHFM1,PSMA2,UBB,PSME2,CSNK2A2,PSMC2,NEDD4,PSMA3,PSMD11	Signal Transduction	STM	PMN-HIO
Hedgehog 'off' state	REAC:R-HSA-5610787	0.00767679	2.11482	0.230088	PSMD12,TUBB2A,PSMC4,PSMD7,PSMB10,IFT57,MKS1,PSMB1,PSMD14,PSMC6,SHFM1,TUBA1C,CSNK1A1,PSMA2,UBB,ADCY5,PSME2,GLI2,DYNC2H1,GSK3B,PSMC2,TUBB3,PSMA3,GLI1,PSMD11,IFT140	Signal Transduction	STM	PMN-HIO
MAPK6/MAPK4 signaling	REAC:R-HSA-5687128	0.0183659	1.73599	0.224719	PSMD12,PSMC4,PSMD7,CDC42,PAK2,PSMB10,MOV10,PSMB1,PSMD14,PSMC6,SHFM1,PSMA2,UBB,PSME2,XPO1,PSMC2,PSMA3,TNRC6B,AGO2,PSMD11	Signal Transduction	STM	PMN-HIO
PCP/CE pathway	REAC:R-HSA-4086400	0.0399797	1.39816	0.206522	PSMD12,PSMC4,PSMD7,PSMB10,SMURF1,PSMB1,PSMD14,FZD1,PSMC6,SHFM1,RHOA,PSMA2,UBB,PSME2,SMURF2,AP2A2,PSMC2,PSMA3,PSMD11	Signal Transduction	STM	PMN-HIO
Beta-catenin independent WNT signaling	REAC:R-HSA-3858494	0.0123712	1.90759	0.202797	PSMD12,GNG10,PPP3R1,PSMC4,PSMD7,PSMB10,SMURF1,MOV10,PSMB1,GNG3,PSMD14,FZD1,PSMC6,MAP3K7,SHFM1,RHOA,PSMA2,UBB,PSME2,CAMK2A,GNB5,SMURF2,AP2A2,PSMC2,PSMA3,TNRC6B,AGO2,PSMD11,GNB2	Signal Transduction	STM	PMN-HIO
RHO GTPases Activate Formins	REAC:R-HSA-5663220	0.0194411	1.71128	0.198529	SRF,TUBB2A,DIAPH1,CENPF,CDC42,PPP2CB,KIF2A,CLIP1,PPP2CA,DYNC1LI1,SPC24,PPP2R1B,AHCTF1,DYNLL1,CENPT,TUBA1C,RHOA,DSN1,ITGB3BP,MAPRE1,XPO1,TAOK1,TUBB3,PPP2R5E,NDC80,KNTC1,ITGB1	Signal Transduction	STM	PMN-HIO
PTEN Regulation	REAC:R-HSA-6807070	0.0209444	1.67893	0.195652	PSMD12,PSMC4,PSMD7,RHEB,GATAD2A,PSMB10,MOV10,PSMB1,MTA1,PSMD14,PSMC6,SHFM1,PSMA2,UBB,PSME2,LAMTOR2,CSNK2A2,PSMC2,RING1,NEDD4,PSMA3,TNRC6B,TP53,AGO2,SALL4,PSMD11,BMI1	Signal Transduction	STM	PMN-HIO
Signaling by ROBO receptors	REAC:R-HSA-376176	0.0320635	1.49399	0.170507	ETF1,PSMD12,PSMC4,TCEB1,NCK2,PSMD7,CDC42,GSPT1,DAG1,PAK2,RBM8A,PSMB10,RPL36AL,NCK1,PSMB1,ABL2,PSMD14,PSMC6,SHFM1,RHOA,PSMA2,FAU,UBB,PSME2,SOS2,LHX4,PSMC2,RPS29,RPS12,MYO9B,PSMA3,RPL31,RPL26,RPL34,PSMD11,CXCL12,RPS19	Signal Transduction	STM	PMN-HIO
Signaling by WNT	REAC:R-HSA-195721	0.0277762	1.55633	0.158537	PSMD12,H3F3B,KREMEN1,GNG10,PPP3R1,PSMC4,PSMD7,PPP2CB,SFRP1,AXIN1,CTBP2,PPP2CA,PSMB10,SMURF1,TMED5,MOV10,PPP2R1B,YWHAZ,WNT9A,PSMB1,GNG3,CSNK1G2,PSMD14,FZD1,PSMC6,MAP3K7,SHFM1,RHOA,CSNK1A1,PSMA2,UBB,PSME2,CSNK2A2,CAMK2A,GNB5,SMURF2,GSK3B,XPO1,AP2A2,PSMC2,ZNRF3,CUL3,PPP2R5E,LEO1,VPS26A,PSMA3,TNRC6B,VPS29,AGO2,PSMD11,GNB2,H2AFJ	Signal Transduction	STM	PMN-HIO
RHO GTPase cycle	REAC:R-HSA-9012999	0.0202379	1.69383	0.153153	OBSCN,ANKRD26,DIAPH1,CCDC88A,CKAP4,NCK2,SPATA13,CDC42,PAK2,FNBP1L,VAMP3,DNMBP,COPS2,CDC42EP4,ARHGAP19,FARP2,PCDH7,SLITRK3,ARHGAP28,STX5,NCK1,SHMT2,FAM91A1,UHRF1BP1L,ARHGAP1,NSFL1C,VCP,HNRNPC,ABL2,DEF6,DOCK9,WASF1,ABI1,SLC4A7,PLEKHG2,ARAP2,ARHGEF19,ARHGAP10,RHOA,STAM2,BRK1,AKAP13,RAB7A,TPM3,ANKLE2,SOS2,CPD,ZAP70,TWF1,WDR91,RALGAPA1,MPP7,OPHN1,VIM,YKT6,CUL3,ARL13B,KCTD3,CDC37,MYO9B,FILIP1,ARHGAP6,P…	Signal Transduction	STM	PMN-HIO
Signaling by Rho GTPases	REAC:R-HSA-194315	0.0123712	1.90759	0.146341	YWHAG,OBSCN,H3F3B,ANKRD26,SRF,TUBB2A,DIAPH1,CCDC88A,CKAP4,CENPF,NCK2,ACTR2,SPATA13,CDC42,PPP2CB,KIF2A,PAK2,CLIP1,PPP2CA,FNBP1L,VAMP3,DYNC1LI1,DNMBP,SPC24,COPS2,CDC42EP4,ARHGAP19,PPP2R1B,FARP2,ARPC3,YWHAZ,PCDH7,SLITRK3,ARPC4,ARHGAP28,STX5,NCK1,SHMT2,FAM91A1,YWHAE,UHRF1BP1L,AHCTF1,DYNLL1,ARHGAP1,NSFL1C,VCP,HNRNPC,ABL2,DEF6,DOCK9,CENPT,WASF1,ABI1,SLC4A7,ARPC1B,PLEKHG2,ARAP2,TUBA1C,ARHGEF19,ARPC5,ARH…	Signal Transduction	STM	PMN-HIO
Signaling by Rho GTPases, Miro GTPases and RHOBTB3	REAC:R-HSA-9716542	0.0128733	1.89031	0.144663	YWHAG,OBSCN,H3F3B,ANKRD26,SRF,TUBB2A,DIAPH1,CCDC88A,CKAP4,CENPF,NCK2,ACTR2,SPATA13,CDC42,PPP2CB,KIF2A,PAK2,CLIP1,PPP2CA,FNBP1L,VAMP3,DYNC1LI1,DNMBP,SPC24,COPS2,CDC42EP4,ARHGAP19,PPP2R1B,FARP2,ARPC3,YWHAZ,PCDH7,SLITRK3,ARPC4,ARHGAP28,STX5,NCK1,SHMT2,FAM91A1,YWHAE,UHRF1BP1L,AHCTF1,DYNLL1,ARHGAP1,NSFL1C,VCP,HNRNPC,ABL2,DEF6,DOCK9,CENPT,WASF1,ABI1,SLC4A7,ARPC1B,PLEKHG2,ARAP2,TUBA1C,ARHGEF19,ARPC5,ARH…	Signal Transduction	STM	PMN-HIO
Sodium/Calcium exchangers	REAC:R-HSA-425561	0.0432012	1.3645	0.454545	SLC8A1,SLC8B1,SRI,SLC8A3,SLC24A1	Transport of small molecules	STM	PMN-HIO
ABC-family proteins mediated transport	REAC:R-HSA-382556	0.00707592	2.15022	0.242718	PSMD12,EIF2S2,PSMC4,PSMD7,ABCC9,ABCC5,PSMB10,ABCA9,ABCC3,ABCC4,ABCF1,PSMB1,VCP,PSMD14,PSMC6,SHFM1,PSMA2,UBB,PSME2,EIF2S3,DERL1,PSMC2,PSMA3,PSMD11,ABCB9	Transport of small molecules	STM	PMN-HIO
Intra-Golgi and retrograde Golgi-to-ER traffic	REAC:R-HSA-6811442	0.0147828	1.83024	0.183168	TUBB2A,KIF26B,NAPG,KIF2A,VAMP3,DYNC1LI1,ARF1,KIF20A,GALNT1,ARF4,COG3,STX5,VPS52,COG4,BICD2,ACTR1A,GCC1,DYNLL1,BNIP1,TUBA1C,KIFC2,RAB18,KIF21B,KIF1C,STX6,COG8,KIF16B,BET1L,STX16,TUBB3,YKT6,NBAS,KIF11,SNAP29,GOLGA4,DCTN6,KDELR2	Vesicle-mediated transport	STM	PMN-HIO
Membrane Trafficking	REAC:R-HSA-199991	0.0123712	1.90759	0.149038	YWHAG,RAB35,TUBB2A,SEC24B,KIF26B,RAB3IP,MIA3,ACTR2,NAPG,KIF2A,FNBP1L,VAMP3,DYNC1LI1,AP1S2,ARF1,ANKRD28,COPS2,KIF20A,GALNT1,ARF4,ARPC3,YWHAZ,COG3,ARPC4,RAB38,EXOC6,STX5,VPS52,COG4,BICD2,RABGEF1,ACTR1A,YWHAE,GCC1,DYNLL1,BNIP1,ASPSCR1,TRAPPC9,NECAP2,TUBA1C,ARPC5,KIFC2,TSC2,UBQLN1,STAM2,RAB18,RIN1,RAB21,UBB,RAB7A,TRAPPC10,KIF21B,KIF1C,STX6,CNIH2,COG8,CPD,CBL,CTSC,DENND6A,TBC1D10C,SLC2A4,KIF16B,AP2A2,…	Vesicle-mediated transport	STM	PMN-HIO
